# Development of Multiomics *in situ* Pairwise Sequencing (MiP-Seq) for Single-cell Resolution Multidimensional Spatial Omics

**DOI:** 10.1101/2023.01.07.523058

**Authors:** Xiaofeng Wu, Weize Xu, Lulu Deng, Yue Li, Zhongchao Wang, Leqiang Sun, Anran Gao, Haoqi Wang, Xiaodan Yang, Chengchao Wu, Yanyan Zou, Keji Yan, Zhixiang Liu, Lingkai Zhang, Guohua Du, Liyao Yang, Da Lin, Ping Wang, Yunyun Han, Zhenfang Fu, Jinxia Dai, Gang Cao

## Abstract

Delineating the spatial multiomics landscape will pave the way to understanding the molecular basis of physiology and pathology. However, current spatial omics technology development is still in its infancy. Here, we developed a high-throughput multiomics *in situ* pairwise sequencing (MiP-Seq) strategy to efficiently decipher multiplexed DNAs, RNAs, proteins, and small biomolecules at subcellular resolution. We delineated dynamic spatial gene profiles in the hypothalamus using MiP-Seq. Moreover, MiP-Seq was unitized to detect tumor gene mutations and allele-specific expression of parental genes and to differentiate sites with and without the m6A RNA modification at specific sites. MiP-Seq was combined with *in vivo* Ca^2+^ imaging and Raman imaging to obtain a spatial multiomics atlas correlated to neuronal activity and cellular biochemical fingerprints. Importantly, we proposed a “signal dilution strategy” to resolve the crowded signals that challenge the applicability of *in situ* sequencing. Together, our method improves spatial multiomics and precision diagnostics and facilitates analyses of cell function in connection with gene profiles.
