## Supplemental Table 3 for "Development of Multiomics *in situ* Pairwise Sequencing (MiP-Seq) for Single-cell Resolution Multidimensional Spatial Omics"

### Sheet: The percentage of merged signal
The percentage of merged signal
CG pair-end	Only G	Only C		CG pair-end	Only G	Only C
259	3	26		0.8993	0.0104	0.0903
174	3	4		0.9613	0.0166	0.0221
105	2	3		0.9545	0.0182	0.0272
127	1	1		0.9846	0.0077	0.0077
104	1	4		0.9545	0.0091	0.0364
91	0	3		0.9681	0	0.0319
154	7	2		0.9448	0.0429	0.0123
176	5	7		0.9362	0.0266	0.0372
134	8	5		0.9116	0.0544	0.034
176	9	16		0.8756	0.0448	0.0796
AT pair-end	Only A	Only T		AT pair-end	Only A	Only T
164	6	16		0.88172	0.0322581	0.0860215
73	10	6		0.820225	0.11236	0.0674157
175	37	6		0.802752	0.169725	0.0275229
170	21	1		0.885417	0.109375	0.00520833
126	0	0		1	0	0
175	12	3		0.921053	0.0631579	0.0157895
94	4	4		0.921569	0.0392157	0.0392157
100	23	6		0.775194	0.178295	0.0465116
88	10	4		0.862745	0.0980392	0.0392157
231	46	7		0.81338	0.161972	0.0246479
CT pair-wise	Only C	Only T		CT pair-wise	Only C	Only T
334	0	11		0.968116	0	0.0318841
105	0	2		0.981308	0	0.0186916
90	1	4		0.947368	0.0105263	0.0421053
161	0	2		0.98773	0	0.0122699
168	1	3		0.976744	0.00581395	0.0174419
211	5	9		0.937778	0.0222222	0.04
175	0	2		0.988701	0	0.0112994
178	0	0		1	0	0
205	0	3		0.985577	0	0.0144231
120	2	2		0.967742	0.016129	0.016129
AT pair-wise	Only A	Only T		AT pair-wise	Only A	Only T
453	7	9		0.965885	0.0149254	0.0191898
273	0	6		0.978495	0	0.0215054
329	3	15		0.948127	0.00864553	0.0432277
416	7	9		0.962963	0.0162037	0.0208333
411	8	19		0.938356	0.0182648	0.043379
370	3	13		0.958549	0.00777202	0.0336788
342	1	15		0.955307	0.0027933	0.0418994
322	4	12		0.952663	0.0118343	0.035503
340	0	1		0.997067	0	0.00293255
229	3	5		0.966245	0.0126582	0.021097

### Sheet: m6A  RNA sensitivity detection
m6A RNA sensitivity detection
Field	Counts of DAPI signal per field	Counts of cy3 signal spots per field	Spots per cell
CK-1	133	108	0.81203
CK-2	105	117	1.11429
CK-3	118	129	1.09322
CK-4	143	106	0.741259
CK-5	131	147	1.12214
CK-6	131	118	0.900763
CK-7	152	102	0.671053
CK-8	126	104	0.825397
CK-9	130	97	0.746154
CK-10	118	113	0.957627
CK-11	112	110	0.982143
CK-12	119	122	1.02521
CK-13	162	82	0.506173
CK-14	155	108	0.696774
CK-15	131	120	0.916031
CK-16	163	111	0.680982
CK-17	135	112	0.82963
CK-18	136	122	0.897059
CK-19	122	102	0.836066
CK-20	131	103	0.78626
CK-21	136	126	0.926471
CK-22	129	169	1.31008
CK-23	136	134	0.985294
CK-24	133	134	1.00752
CK-25	106	153	1.4434
m6A_1	110	12	0.109091
m6A_2	146	19	0.130137
m6A_3	167	13	0.0778443
m6A_4	132	18	0.136364
m6A_5	124	12	0.0967742
m6A_6	90	25	0.277778
m6A_7	132	16	0.121212
m6A_8	164	12	0.0731707
m6A_9	157	20	0.127389
m6A_10	128	18	0.140625
m6A_11	118	22	0.186441
m6A_12	127	16	0.125984
m6A_13	126	22	0.174603
m6A_14	135	27	0.2
m6A_15	115	18	0.156522
m6A_16	169	22	0.130178
m6A_17	138	9	0.0652174
m6A_18	136	14	0.102941
m6A_19	123	14	0.113821
m6A_20	101	8	0.0792079
m6A_21	145	17	0.117241
m6A_22	117	17	0.145299
m6A_23	139	8	0.057554
m6A_24	117	16	0.136752
m6A_25	98	20	0.204082
non_1	119	4	0.0336134
non_2	126	2	0.015873
non_3	140	4	0.0285714
non_4	134	3	0.0223881
non_5	130	1	0.00769231
non_6	114	1	0.00877193
non_7	132	2	0.0151515
non_8	124	6	0.0483871
non_9	110	5	0.0454545
non_10	104	1	0.00961538
non_11	141	3	0.0212766
non_12	114	1	0.00877193
non_13	125	0	0
non_14	101	7	0.0693069
non_15	129	3	0.0232558
non_16	105	1	0.00952381
non_17	141	5	0.035461
non_18	116	0	0
non_19	135	6	0.0444444
non_20	116	1	0.00862069
non_21	115	1	0.00869565
non_22	131	0	0
non_23	119	2	0.0168067
non_24	114	0	0
non_25	144	3	0.0208333

### Sheet: Allele SNP expression of C57
Allele SNP expression of C57
Gene	Barcode of mutation RCPs	Counts of mutation RCPs per field
		field 1	field 2	field 3	field 4	field 5
M-Fam171b	AA	55	54	7	44	44
M-Rps11	TC	9	5	29	18	11
M-Hba-a2	CC	236	173	365	164	151
M-Rpl115	TT	49	34	148	112	119
	Barcode of wildtype RCPs	Counts of wildtype RCPs per field
		field 1	field 2	field 3	field 4	field 5
Fam171b	AG	19	18	7	40	23
Rps11	CG	67	67	202	84	60
Hba-a2	TG	7	14	63	93	60
Rpl115	GG	321	537	734	656	652

### Sheet: SNPs of multiple genes in C6 
SNPs of multiple genes in C6
Gene	Barcode of mutation RCPs	Counts of mutation RCPs per field
M-Eno1	AC	234
M-Nptxr	AA	10
M-Spp1	TT	251
M-Tnc	AG	9
M-Tuba1a	AT	9
	Barcode of wildtype RCPs	Counts of wildtype RCPs per field
Eno1	CC	7
Nptxr	TC	129
Spp1	GG	157
Tnc	CG	3
Tuba1a	TG	2

### Sheet: Protein and RNA co-infection
Group of PCV2 and CSFV co-infect PK-15
Cell ID	CCL2	IFNG	IL1A	IL1B2	IL-6	IL-10	TNF	NFKB1	Total spots per cell
1	1	13	18	2	18	1	1	0	53
2	8	57	44	11	56	6	2	4	188
3	5	27	18	2	44	4	0	1	101
4	12	79	60	5	94	18	3	0	271
5	8	51	40	11	51	6	1	1	169
6	10	67	55	3	51	7	1	1	195
7	5	58	33	6	51	7	1	1	162
8	8	41	40	3	46	9	0	0	147
9	11	54	52	1	66	7	0	0	191
10	2	14	9	5	9	1	0	1	41
11	5	34	30	2	29	6	1	0	107
12	12	30	29	12	53	2	4	0	142
13	6	57	27	3	52	9	3	1	158
14	8	70	60	10	63	11	4	2	228
15	12	41	47	2	53	7	1	2	165
16	8	40	30	1	36	9	1	1	126
17	3	20	29	1	33	4	1	0	91
18	14	94	66	9	80	9	3	2	277
19	12	42	47	1	46	4	1	0	153
20	7	46	40	7	47	9	1	1	158
21	5	65	34	0	67	4	1	1	177
22	7	17	12	1	14	2	0	0	53
23	7	17	12	1	14	2	0	0	53
24	10	53	43	2	58	5	1	0	172
25	5	28	32	1	37	4	1	1	109
26	6	54	44	10	65	8	2	2	191
27	4	22	27	7	52	3	2	1	118
28	6	43	40	3	42	7	1	0	142
29	5	18	21	1	36	3	0	0	84
30	3	39	29	3	42	7	1	0	124
31	6	35	35	4	32	7	2	1	122
32	5	28	23	4	34	2	1	0	97
33	12	49	50	2	54	9	0	0	176
34	10	51	34	0	65	8	1	0	169
35	12	65	57	12	77	6	2	4	235
36	9	31	36	1	34	3	0	0	114
37	11	62	32	3	47	7	2	0	164
38	8	33	33	3	35	9	1	1	123
39	4	16	16	1	27	2	2	4	72
40	10	59	49	8	38	10	3	0	177
41	19	61	68	1	66	17	0	0	232
42	5	43	38	10	38	4	1	0	139
43	2	13	15	0	11	1	0	0	42
44	11	42	43	2	53	9	1	1	162
45	6	26	26	3	28	4	2	0	95
46	10	77	71	2	90	12	1	4	267
47	5	26	15	0	19	2	0	0	67
48	9	73	43	10	75	4	4	0	218
49	9	53	38	1	58	7	0	0	166
50	16	35	37	3	39	7	1	3	141
51	7	46	45	3	52	3	2	0	158
52	3	29	28	0	26	8	0	1	95
53	4	39	30	1	34	1	1	0	110
54	9	47	43	5	56	4	0	0	164
55	9	46	36	2	39	3	2	0	137
56	4	50	33	6	69	6	2	0	170
57	6	41	43	6	39	8	1	0	144
58	13	43	34	9	48	2	4	0	153
59	8	58	42	7	64	8	1	0	188
60	11	34	46	6	51	7	3	0	158
61	5	40	30	6	52	5	1	3	142
62	9	39	48	3	64	3	0	0	166
63	10	62	44	6	65	7	1	1	196
64	1	14	13	4	14	1	2	1	50
65	8	56	46	8	57	8	3	0	186
66	6	40	43	7	67	7	4	1	175
67	4	21	16	4	25	2	3	1	76
68	8	53	48	8	87	10	4	1	219
69	13	67	70	5	100	13	0	0	268
70	6	45	26	7	48	7	6	2	147
71	11	60	53	6	65	4	5	2	206
72	9	28	26	5	51	3	2	0	124
73	8	54	36	6	52	2	2	2	162
74	2	53	35	8	45	8	3	1	155
75	13	47	36	5	44	7	3	1	156
76	5	18	12	1	18	3	1	0	58
77	5	22	7	7	29	0	0	0	70
Group of PCV2 infects PK-15
Cell ID	CCL2	IFNG	IL1A	IL1B2	IL-6	IL-10	TNF	NFKB1	Total spots per cell
1	2	6	10	0	10	3	3	0	34
2	3	7	15	0	6	1	0	0	32
3	4	8	4	0	6	1	0	0	23
4	3	18	27	1	23	9	2	0	83
5	6	16	16	0	20	5	0	0	63
6	14	25	33	1	34	5	0	0	112
7	8	30	51	1	33	5	2	0	130
8	3	26	29	0	23	2	0	0	83
9	6	19	37	3	27	3	1	0	96
10	4	16	18	0	7	3	1	0	49
11	5	27	29	1	26	4	2	0	94
12	5	19	27	0	21	5	1	0	78
13	11	30	43	0	32	3	0	0	119
14	3	19	26	1	10	4	0	0	63
15	8	30	20	3	30	4	1	1	97
16	10	28	40	1	35	6	1	0	121
17	7	24	43	0	40	3	2	0	119
18	2	18	31	1	20	5	2	1	80
19	11	43	53	1	67	5	0	0	180
20	12	50	63	0	63	8	1	0	197
21	4	22	44	0	35	5	1	1	112
22	7	27	28	1	23	2	0	0	88
23	2	12	23	0	22	4	0	0	63
24	6	23	35	0	28	2	1	0	95
25	5	21	39	1	38	8	3	1	116
26	6	15	30	0	23	4	2	0	80
27	8	19	34	0	25	3	3	0	92
28	9	32	46	1	52	6	4	0	150
29	15	43	48	2	67	2	1	1	112
30	10	38	54	1	59	12	1	0	175
31	6	14	35	0	25	4	0	2	86
32	13	33	58	0	55	9	1	0	111
33	2	5	10	1	6	1	0	0	25
34	6	16	17	1	21	6	0	0	67
35	6	5	16	1	10	2	1	0	41
36	4	20	33	0	24	3	0	0	84
37	8	36	61	1	54	9	2	1	172
38	14	44	65	1	74	11	2	1	212
39	9	32	50	0	37	6	1	0	135
40	9	29	55	0	57	5	0	0	155
41	9	29	36	0	35	3	1	0	113
42	5	20	31	1	30	2	0	0	89
43	22	87	106	1	121	16	5	0	358
44	7	16	25	0	21	5	1	0	75
45	0	2	4	0	8	1	0	0	15
46	3	27	32	2	25	5	1	0	95
47	11	30	53	3	54	7	0	1	159
48	5	31	36	0	56	2	1	0	131
49	5	21	36	0	25	7	2	0	96
50	4	7	12	0	9	2	0	0	34
51	9	17	31	0	28	5	0	0	90
52	3	8	17	0	7	3	0	0	38
53	8	27	43	0	36	5	1	0	120
54	3	13	17	0	12	2	2	0	49
55	9	26	45	0	41	5	0	0	126
56	14	62	76	3	71	9	1	0	236
57	12	23	38	0	48	6	1	1	129
58	6	25	51	0	41	7	0	0	130
59	3	17	28	1	32	2	4	0	87
60	12	31	52	0	42	3	2	0	142
61	12	39	54	1	47	7	0	0	160
62	4	5	6	0	14	2	0	0	31
63	7	20	30	1	36	4	2	0	100
64	9	21	60	3	39	8	3	1	144
65	4	41	60	2	76	8	2	0	193
66	9	17	41	0	36	2	1	0	106
67	6	25	40	3	48	3	2	2	129
68	12	18	44	1	45	3	0	0	123
69	14	39	65	3	62	7	1	0	191
70	9	21	36	0	41	4	0	0	111
71	11	25	50	0	41	8	0	0	135
72	5	24	49	0	42	5	0	0	125
73	14	31	50	0	50	8	0	0	153
74	2	14	10	0	13	1	1	0	41
75	2	21	35	0	36	4	1	0	99
76	4	9	17	0	15	1	0	0	46
77	2	14	21	0	41	4	0	0	82
Group of no infection in PK-15
Cell ID	CCL2	IFNG	IL1A	IL1B2	IL-6	IL-10	TNF	NFKB1	Total spots per cell
1	15	26	25	25	35	6	12	2	146
2	12	12	13	13	43	3	18	3	117
3	1	18	12	12	33	1	7	5	89
4	11	35	25	25	63	5	33	9	206
5	3	11	7	7	21	2	6	1	58
6	2	20	15	15	43	5	14	3	117
7	9	15	20	20	20	3	12	4	103
8	5	18	12	12	27	2	18	6	100
9	0	3	0	0	16	0	4	0	23
10	14	17	20	20	45	2	11	2	131
11	1	10	6	6	41	2	12	4	82
12	9	18	21	21	34	2	17	5	127
13	6	10	8	8	21	3	8	3	67
14	14	20	18	18	33	2	16	5	126
15	2	4	8	8	10	1	9	1	43
16	11	21	17	17	34	3	16	2	121
17	4	15	9	9	19	3	4	0	63
18	5	14	9	9	22	1	13	3	76
19	4	13	10	10	23	1	11	3	75
20	4	10	10	10	29	6	10	3	82
21	5	13	17	17	32	1	20	3	108
22	0	3	2	2	20	0	8	1	36
23	8	18	17	17	38	2	12	2	114
24	10	23	18	18	46	4	18	7	144
25	8	18	22	22	34	2	15	6	127
26	8	15	9	9	39	6	8	2	96
27	4	7	2	2	18	1	4	1	39
28	6	6	7	7	47	2	19	2	96
29	1	5	5	5	21	0	8	1	46
30	2	15	14	14	16	1	15	4	81
31	7	11	19	19	35	2	9	5	107
32	3	11	11	11	26	1	8	2	73
33	10	15	22	22	32	4	13	2	120
34	6	13	3	3	30	2	9	1	67
35	4	6	1	1	37	0	9	2	60
36	8	21	19	19	27	5	22	10	131
37	4	15	9	9	21	6	6	3	73
38	3	17	11	11	30	0	10	1	83
39	3	8	9	9	23	0	9	1	62
40	7	18	12	12	40	7	18	3	117
41	7	9	11	11	26	5	13	2	84
42	3	8	9	9	20	0	16	3	68
43	4	9	9	9	24	1	12	0	68
44	6	14	16	16	22	4	11	3	92
45	8	16	20	20	29	5	7	3	108
46	3	11	11	11	20	0	8	0	64
47	4	18	9	9	23	2	11	3	79
48	12	7	13	13	21	1	14	3	84
49	7	14	5	5	28	1	12	1	73
50	2	7	14	14	26	3	19	1	86
51	5	4	16	16	19	4	13	3	80
52	8	4	20	20	25	2	10	0	89
53	6	9	15	15	28	4	9	1	87
54	7	8	14	14	28	1	16	3	91
55	4	6	13	13	18	5	9	3	71
56	5	8	8	8	59	1	13	2	104
57	4	5	12	12	20	2	8	0	63
58	10	7	10	10	30	2	15	2	86
59	6	5	18	18	22	1	11	1	82
60	6	11	9	9	14	2	8	3	62
61	11	21	26	26	38	5	19	7	153
62	7	10	15	15	23	1	10	3	84
63	4	4	8	8	30	2	10	0	66
64	2	0	8	8	36	0	9	0	63
65	1	7	9	9	31	1	9	2	69
66	9	12	11	11	26	3	10	0	82
67	5	3	2	2	28	1	8	0	49
68	7	11	19	19	39	2	10	3	110
69	1	4	4	4	20	0	6	1	40
70	3	10	12	12	44	0	11	2	94
71	0	0	0	0	11	0	4	0	15
72	1	1	2	2	7	3	4	1	20

### Sheet: Calcium imaging and SSIP-seq
Calcium imaging field in V1 cortex
Cell ID	Slc17a7	Nov	Cux2	Rorb	Gad1	Vip	NPY	Ntsr2	Mag	Fcer1g	Total spots per cell
1	4	3	8	0	0	0	1	0	0	0	16
2	7	3	3	0	0	0	6	0	0	0	19
3	4	4	8	0	2	0	4	0	0	0	22
4	16	7	11	0	10	2	11	1	1	1	60
5	12	3	3	0	8	0	7	1	2	3	39
6	8	4	2	0	0	0	10	1	0	2	27
7	7	2	2	0	1	0	5	0	0	0	17
8	18	6	2	0	0	0	5	2	0	0	33
9	0	0	2	0	0	0	7	0	0	0	9
10	16	3	9	0	0	1	5	0	2	1	37
11	6	1	5	1	2	1	16	0	1	2	35
12	0	1	5	0	3	0	7	0	0	0	16
13	8	2	3	0	0	0	2	0	0	1	16
14	5	2	3	0	5	0	10	0	2	3	30
15	6	3	5	0	0	1	10	0	0	1	26
16	27	9	12	1	5	0	5	0	0	1	60
17	8	4	7	1	8	1	3	0	2	0	34
18	9	3	8	0	1	1	8	0	2	0	32
19	13	3	2	0	2	0	2	0	0	0	22
20	8	0	6	1	9	0	12	1	1	0	38
21	5	3	5	0	2	0	6	0	0	1	22
22	4	0	1	0	2	0	7	1	0	0	15
23	0	2	1	0	9	0	4	0	0	2	18
24	4	1	1	1	0	0	6	0	0	1	14
25	7	3	4	1	31	0	46	1	9	2	104
26	4	1	0	0	1	0	2	0	1	0	9
27	9	1	3	0	2	1	4	1	0	1	22
28	1	2	1	0	0	0	0	0	1	0	5
29	8	1	4	0	12	0	6	0	1	3	35
30	3	1	1	0	101	0	6	0	0	1	113
31	3	2	1	0	1	2	4	0	0	0	13
32	9	0	1	0	5	1	23	1	3	1	44
33	23	6	14	1	6	2	9	1	0	1	63
34	10	11	3	0	0	0	4	3	0	6	37
35	19	6	16	2	2	1	7	0	0	2	55
36	1	2	0	1	27	0	85	10	23	0	149
37	10	5	7	1	5	1	6	1	1	3	40
38	10	1	2	1	0	0	4	0	0	2	20
39	21	7	11	0	0	0	5	0	0	3	47
40	0	0	0	0	0	0	1	0	0	1	2
41	7	0	1	0	0	0	6	1	0	1	16
42	3	0	3	0	0	0	1	0	0	0	7
43	4	1	1	0	6	0	1	0	0	1	14
44	25	11	11	0	11	0	6	3	0	1	68
45	7	3	3	0	0	0	4	1	0	1	19

### Sheet: Raman imaging and SSIP-seq
Raman imaging and SSIP-seq
Area ID	Slc32a1	Slc17a6	Ccdc153	Gad1	Gad2	Ucma	Mag	Flt1	Ntsr2	Fcer1g
1	42	49	31	134	134	72	56	26	41	23
2	23	26	12	85	39	43	5	8	16	12
3-1	0	29	115	18	5	44	0	8	7	7
3-2	19	27	21	151	42	48	5	7	17	6
4-1	3	10	8	47	72	32	55	16	19	3
4-2	6	13	28	103	176	68	119	36	32	9
4-3	1	1	7	39	69	34	46	14	15	2
4-4	0	1	7	19	41	10	29	6	5	3

### Sheet: Leiden 0.6 cell marker
Cell markers for 11 clusters (100 genes)
0	1	2	3	4	5	6	7	8	9	10
Nts	Fabp7	Pdgfra	Cck	Pmch	Gabrg2	Snap25	Scg2	Sstr4	Sst	Sst
Cd24a	Syp	Ddc	Slc17a6	Gabbr1	Cck	Mbp	Igf1r	Pdgfra	Tacr1	Lhx8
Avp	Slc32a1	Sstr4	Ptges	Hap1	Mbp	Th	Gad2	Cck	Scg2	Ptgs2
Grpr	Tac2	Lepr	Hap1	Igf2r	Snap25	Scg2	Syt11	Ntsr1	Penk	Scg2
Ndrg4	Slc6a2	Slco1a4	Pmch	Lhx8	Npy1r	Slc32a1	Angpt1	Ddc	Ebf1	Slc18a2
Calb2	Slc17a6	Trh	Npy1r	Lhx6	Penk	Glra3	Fcer1g	Gabrg2	Slc18a2	Thrb
Trhr	Oxtr	Crhr1	Mbp	Reln	Glra3	Pmch	Calcr	Penk	Galr2	Tacr3
Fcer1g	Aqp4	Tacr1	Gabrg2	Thra	Grpr	Gabbr1	Myh11	Slco1a4	Tacr3	Glra3
Gal	Selplg	Slc18a2	Tacr3	Gad1	Scg2	Tac1	Vgf	Crhr1	Lhx8	Ntsr2
Enkur	Tac1	Ntsr1	Calb2	Scg2	Th	Igf1r	Pnoc	Lepr	Thrb	Pnoc
Gpr165	Tacr1	Gnrh1	Sstr4	Slc17a6	Angpt1	Gabrg1	Ecel1	Aif1	Hap1	Cd24a
Vgf	Crhr1	Igf1r	Igf2r	Otp	Gnrh1	Ptgs1	Esrrg	Tacr1	Ucn3	Cartpt
Galr2	Myh11	Gria2	Dst	Esrrg	Pdgfra	Chrm3	Gabrg1	Galr1	Mbp	Gal
Slc18a2	Pnoc	Aif1	Esrrg	Ptgs2	Esr1	Angpt1	Grpr	Ptgs1	Trh	Dst
Calcr	Npy	Fcer1g	Reln	Mc4r	Syt1	Ptgs2	Ptgs2	Gria2	Pnoc	Esr1
Tacr3	Otp	S100a10	Ptgs1	Syt11	Otp	Syt1	Syt1	S100a10	Ndrg4	Aif1
Npy	Pgr	Prlr	Snap25	Gabrg1	Ucn3	Gad1	Slc18a2	Ndrg4	Sgk1	Sgk1
Igf2r	Gal	Gpr165	Angpt1	Gnrh1	Pgr	Lhx8	Galr2	Gnrh1	Avp	Calcr
Ecel1	Prlr	Ptgs1	Ntsr1	Ptgs1	S100a10	Enkur	Lhx8	Dclk1	Gad2	Tacr1
Gad2	Gnrh1	Penk	Npy	Cd24a	Tac2	Trhr	Selplg	Trh	Selplg	Otp
Gabrg1	Gad2	Dclk1	Syt1	Prlr	Ntsr2	Esrrg	Igf2r	Esr1	Ugt8a	Slc32a1
Galr1	Ndrg4	Aqp4	Lhx8	Dst	Nts	Mc4r	Galr1	Aqp4	Thra	Hap1
Mc4r	Calcr	Ptgs2	Oxtr	Syt1	Gad2	Tacr3	Ptges	Igf1r	Gad1	Igf2r
Angpt1	Sgk1	Ugt8a	Pdgfra	Dclk1	Avp	Prlr	Gabbr1	Igf2r	Angpt1	Selplg
Trh	Dclk1	Ntsr2	Slco1a4	Vgf	Cartpt	Nts	Th	Npy1r	Ddc	Igf1r
Cartpt	Ucn3	Esr1	Ucn3	Tac1	Tac1	Sgk1	Calb2	Reln	Igf2r	Ptges
Ebf1	Slco1a4	Gabbr1	Ntsr2	Npy1r	Crhr1	Calcr	Enkur	Enkur	Syt1	Esrrg
Syt11	Vgf	Pnoc	Ecel1	Th	Selplg	Otp	Mc4r	Mc4r	Tac2	Ucn3
Igf1r	Ugt8a	Nts	Gabrg1	Gpr165	Chrm3	Selplg	Ebf1	Slc17a6	Aqp4	Crhr1
Dst	Thra	Ucn3	Tac1	Esr1	Ecel1	Tac2	Trhr	Syt11	Lhx6	Syp
Gria2	Esrrg	Otp	Gnrh1	Gad2	Oxtr	Ugt8a	Cartpt	Ebf1	Syp	Npy1r
Ntsr2	Gpr165	Ecel1	Crhr1	Calb2	Thrb	Thra	Tac1	Cartpt	Th	Syt1
Chrm3	Gabrg1	Slc6a2	Th	Pnoc	Dclk1	Galr2	Ptgs1	Trhr	Calb2	Mbp
Pgr	Galr2	Gabrg2	Ugt8a	Ucn3	Myh11	Gpr165	Gnrh1	Nts	Igf1r	Gabrg2
Gabbr1	Syt1	Reln	Glra3	Tacr3	Lhx8	Oxtr	Ntsr2	Gabbr1	Dst	Fabp7
S100a10	Pmch	Cd24a	Galr2	Npy	Aqp4	Npy	Gria2	Chrm3	Slc6a2	Gabrg1
Prlr	Ecel1	Lhx6	Lhx6	Ecel1	Esrrg	Ddc	Cd24a	Fcer1g	Fabp7	Th
Ptges	Ntsr2	Selplg	Ptgs2	Grpr	Pmch	Ecel1	Lhx6	Pgr	Glra3	Oxtr
Myh11	Ptges	Glra3	Cd24a	Glra3	Slc32a1	Cd24a	Chrm3	Gal	Crhr1	Gnrh1
Reln	Avp	Galr1	Thra	Slc6a2	Vgf	Calb2	Gal	Prlr	Oxtr	Avp
Sgk1	Ddc	Galr2	Slc6a2	Avp	Ptges	Lhx6	Pgr	Myh11	Gabrg1	Lhx6
Aif1	Reln	Mc4r	Gpr165	Oxtr	Cd24a	Ucn3	Avp	Sgk1	Slc32a1	Ntsr1
Oxtr	Gabbr1	Enkur	Gabbr1	Selplg	Gad1	Slc17a6	Penk	Calcr	Pmch	Penk
Ugt8a	Galr1	Syt11	Nts	Ptges	Reln	Reln	Tacr3	Ugt8a	Cd24a	Tac2
Lepr	Mbp	Trhr	Lepr	Galr2	Slc6a2	Gad2	Hap1	Vgf	Nts	Slco1a4
Npy1r	Ptgs1	Ebf1	Pnoc	Galr1	Trh	Trh	Nts	Otp	Otp	Cck
Dclk1	Glra3	Cartpt	Sgk1	Ntsr2	Ntsr1	Slc6a2	S100a10	Thrb	Gabrg2	Galr1
Thrb	Trh	Npy1r	Gad2	Angpt1	Dst	Ntsr2	Prlr	Gpr165	Galr1	Pmch
Ucn3	Dst	Tac1	Slc32a1	Cck	Pnoc	Dst	Sst	Grpr	Mc4r	Enkur
Glra3	Enkur	Pgr	Dclk1	Enkur	Syp	Syp	Sgk1	Mbp	Enkur	Mc4r
Ptgs2	Mc4r	Gal	Thrb	Crhr1	Ptgs2	Galr1	Aif1	Gad1	Cartpt	Calb2
Ptgs1	Trhr	Chrm3	Myh11	Ebf1	Tacr1	Sst	Ndrg4	Thra	Syt11	Syt11
Esr1	Cartpt	Calb2	Penk	Cartpt	Gabbr1	Ptges	Syp	Lhx8	Trhr	Trhr
Lhx6	Syt11	Igf2r	Vgf	Trhr	Lepr	Cartpt	Oxtr	Npy	Gria2	Ebf1
Tac1	Ebf1	Myh11	Gad1	Gria2	Calb2	Ebf1	Ugt8a	Avp	Cck	Ddc
Tacr1	Lhx6	Calcr	Otp	Gal	Sst	Syt11	Thrb	Ecel1	Gal	Angpt1
Thra	Gria2	Sgk1	Fabp7	Pgr	Lhx6	Gria2	Dclk1	Esrrg	Pgr	Gabbr1
Gad1	Igf1r	Ndrg4	Trh	Fcer1g	Tacr3	Fcer1g	Esr1	Tacr3	Chrm3	Gria2
Esrrg	Calb2	Vgf	Tac2	Chrm3	Gabrg1	Gal	Gpr165	Galr2	Fcer1g	Chrm3
Slco1a4	Tacr3	Thrb	Igf1r	Slc32a1	Igf1r	Pgr	Otp	Calb2	Ptgs1	Fcer1g
Otp	Chrm3	Gabrg1	Scg2	Mbp	Slc18a2	Npy1r	Slco1a4	Slc18a2	Slco1a4	Pgr
Hap1	Fcer1g	Grpr	Tacr1	S100a10	Galr2	Tacr1	Gad1	Slc6a2	Slc17a6	Tac1
Tac2	Nts	Oxtr	Slc18a2	Myh11	Ptgs1	Avp	Thra	Dst	S100a10	Snap25
Selplg	Hap1	Thra	Avp	Sgk1	Galr1	S100a10	Slc32a1	Lhx6	Prlr	Prlr
Penk	S100a10	Gad1	Galr1	Aif1	Mc4r	Slco1a4	Snap25	Pnoc	Myh11	S100a10
Th	Th	Syp	Syp	Ndrg4	Enkur	Crhr1	Npy	Glra3	Ntsr1	Myh11
Aqp4	Aif1	Npy	Mc4r	Calcr	Syt11	Myh11	Npy1r	Sst	Ptges	Ndrg4
Ntsr1	Angpt1	Esrrg	Enkur	Slco1a4	Ebf1	Hap1	Ddc	Ntsr2	Aif1	Ugt8a
Pnoc	Igf2r	Ptges	Ebf1	Ugt8a	Trhr	Aif1	Tac2	Gad2	Calcr	Vgf
Lhx8	Thrb	Angpt1	Trhr	Thrb	Ddc	Ndrg4	Aqp4	Ptges	Lepr	Slc6a2
Crhr1	Penk	Tacr3	Cartpt	Lepr	Gria2	Vgf	Trh	Ptgs2	Esrrg	Dclk1
Slc6a2	Esr1	Avp	Syt11	Nts	Gal	Thrb	Tacr1	Scg2	Vgf	Slc17a6
Gnrh1	Cd24a	Slc17a6	Gria2	Penk	Fcer1g	Dclk1	Dst	Selplg	Dclk1	Gpr165
Pmch	Grpr	Fabp7	Selplg	Tac2	Fabp7	Gabrg2	Reln	Cd24a	Gpr165	Grpr
Syp	Gad1	Dst	Chrm3	Gabrg2	Prlr	Cck	Crhr1	Gabrg1	Esr1	Gad1
Syt1	Ntsr1	Hap1	Gal	Aqp4	Aif1	Esr1	Glra3	Ucn3	Grpr	Thra
Gabrg2	Pdgfra	Slc32a1	Pgr	Trh	Ndrg4	Grpr	Fabp7	Syt1	Npy1r	Npy
Sst	Npy1r	Sst	Fcer1g	Slc18a2	Sgk1	Igf2r	Mbp	Tac2	Gnrh1	Ecel1
Fabp7	Lhx8	Gad2	Ddc	Snap25	Calcr	Ntsr1	Gabrg2	Th	Snap25	Lepr
Mbp	Slc18a2	Cck	S100a10	Igf1r	Ugt8a	Lepr	Pmch	Angpt1	Npy	Pdgfra
Pdgfra	Lepr	Syt1	Prlr	Pdgfra	Slco1a4	Gnrh1	Ucn3	Tac1	Pdgfra	Aqp4
Slc17a6	Gabrg2	Lhx8	Calcr	Syp	Gpr165	Penk	Ntsr1	Syp	Ecel1	Trh
Ddc	Sstr4	Mbp	Ndrg4	Sst	Thra	Aqp4	Lepr	Slc32a1	Sstr4	Galr2
Snap25	Ptgs2	Tac2	Aif1	Sstr4	Npy	Slc18a2	Slc6a2	Hap1	Reln	Reln
Scg2	Sst	Pmch	Esr1	Tacr1	Hap1	Pnoc	Slc17a6	Oxtr	Ntsr2	Gad2
Slc32a1	Snap25	Th	Grpr	Ntsr1	Slc17a6	Fabp7	Pdgfra	Pmch	Ptgs2	Nts
Sstr4	Cck	Scg2	Aqp4	Fabp7	Sstr4	Pdgfra	Sstr4	Fabp7	Gabbr1	Sstr4
Cck	Scg2	Snap25	Sst	Ddc	Igf2r	Sstr4	Cck	Snap25	Tac1	Ptgs1
N i1	Astrocytes	Oligodendrocytes	N e1	N e2	N e3	N i2	N i3	N i4	N i5	N i10

### Sheet: Leiden 1 cell marker
Cell markers for 6 clusters (100 genes)
0	1	2	3	4	5
Nts	Cck	Sstr4	Snap25	Fabp7	Sst
Grpr	Slc17a6	Pdgfra	Gabrg2	Syp	Scg2
Cd24a	Hap1	Ddc	Mbp	Slc32a1	Tacr1
Fcer1g	Pmch	Ntsr1	Scg2	Tac2	Slc18a2
Avp	Ptges	Lepr	Th	Slc6a2	Thrb
Prlr	Npy1r	Slco1a4	Glra3	Slc17a6	Tacr3
Vgf	Igf2r	Crhr1	Cck	Oxtr	Lhx8
Syt11	Lhx8	Penk	Angpt1	Aqp4	Penk
Trhr	Reln	Gabrg2	Syt1	Selplg	Ebf1
Calcr	Dst	Tacr1	Lhx8	Tac1	Pnoc
Ndrg4	Calb2	Cck	Penk	Tacr1	Hap1
Gad2	Esrrg	Trh	Npy1r	Crhr1	Sgk1
Gal	Mbp	Aif1	Grpr	Pgr	Glra3
Chrm3	Tacr3	Gnrh1	Pmch	Pnoc	Ptgs2
Enkur	Syt1	Gria2	Slc32a1	Myh11	Ucn3
Calb2	Lhx6	Igf1r	Otp	Npy	Selplg
Gabbr1	Gabrg2	Slc18a2	Gabbr1	Gal	Cartpt
Galr2	Npy	S100a10	Tac1	Gnrh1	Mbp
Thra	Ecel1	Galr1	Esrrg	Prlr	Galr2
Gabrg1	Oxtr	Ptgs1	Ucn3	Sgk1	Gal
Gpr165	Tac1	Dclk1	Chrm3	Calcr	Dst
Slc18a2	Ptgs1	Fcer1g	Gad2	Ndrg4	Igf2r
Igf1r	Ucn3	Prlr	Nts	Gad2	Esr1
Reln	Angpt1	Esr1	S100a10	Reln	Calcr
Myh11	Th	Gpr165	Gnrh1	Dclk1	Ndrg4
Angpt1	Gnrh1	Aqp4	Ntsr2	Vgf	Aif1
Ecel1	Gad1	Ndrg4	Ptgs2	Ugt8a	Cd24a
Galr1	Gabrg1	Ugt8a	Igf1r	Ucn3	Avp
Lhx6	Scg2	Ptgs2	Ptgs1	Esrrg	Ntsr2
Igf2r	Ntsr2	Pnoc	Selplg	Gabrg1	Igf1r
Gad1	Glra3	Ecel1	Tacr3	Otp	Ugt8a
Esr1	Galr2	Gabbr1	Gabrg1	Thra	Syt1
Mc4r	Gabbr1	Npy1r	Enkur	Slco1a4	Thra
Tacr3	Thra	Enkur	Avp	Pmch	Gad1
Cartpt	Otp	Mc4r	Trhr	Ntsr2	Th
Ebf1	Cd24a	Ebf1	Cartpt	Gpr165	Trh
Pnoc	Ugt8a	Cartpt	Tac2	Galr2	Angpt1
Ptgs2	Mc4r	Trhr	Gad1	Syt1	Syp
Gria2	Gpr165	Syt11	Pgr	Ecel1	Crhr1
Npy	Syt11	Igf2r	Mc4r	Gabbr1	Oxtr
Pgr	Ptgs2	Ucn3	Oxtr	Mbp	Slc32a1
Otp	Dclk1	Lhx6	Esr1	Ptgs1	Otp
Esrrg	Slc6a2	Otp	Cd24a	Ptges	Tac2
S100a10	Vgf	Ntsr2	Calcr	Avp	Lhx6
Ptgs1	Ntsr1	Slc6a2	Sgk1	Ddc	Fabp7
Dst	Slco1a4	Pgr	Calb2	Galr1	Gad2
Aif1	Snap25	Gal	Ecel1	Nts	Aqp4
Sgk1	Crhr1	Chrm3	Thrb	Trh	Gabrg1
Ntsr2	Esr1	Glra3	Dclk1	Mc4r	Ptges
Ugt8a	Pnoc	Nts	Myh11	Enkur	Ddc
Dclk1	Sgk1	Myh11	Galr2	Dst	Calb2
Thrb	Pdgfra	Calcr	Trh	Cartpt	Esrrg
Syt1	Myh11	Sgk1	Sst	Syt11	Pmch
Selplg	Thrb	Vgf	Ptges	Trhr	Gabrg2
Scg2	Gad2	Thrb	Ddc	Ebf1	Slc6a2
Trh	Nts	Selplg	Vgf	Calb2	Galr1
Tac1	Slc32a1	Cd24a	Ugt8a	Gria2	Enkur
Hap1	Sstr4	Grpr	Thra	Lhx6	Mc4r
Ptges	Lepr	Gad1	Pdgfra	Chrm3	Trhr
Ucn3	Tac2	Thra	Gpr165	Fcer1g	Syt11
Npy1r	Galr1	Reln	Tacr1	Hap1	Gria2
Glra3	Penk	Npy	Ntsr1	Glra3	Npy1r
Oxtr	Trh	Slc17a6	Slc6a2	Igf1r	Pgr
Aqp4	Avp	Calb2	Npy	Tacr3	Chrm3
Lhx8	Selplg	Tac1	Lhx6	S100a10	Fcer1g
Pmch	Enkur	Avp	Dst	Aif1	Ntsr1
Crhr1	Ebf1	Galr2	Crhr1	Ptgs2	Slco1a4
Syp	Trhr	Gabrg1	Lepr	Th	S100a10
Gnrh1	Cartpt	Dst	Galr1	Lhx8	Prlr
Tac2	Gria2	Esrrg	Aqp4	Npy1r	Cck
Lepr	Aqp4	Tacr3	Reln	Thrb	Myh11
Slco1a4	Pgr	Ptges	Ebf1	Angpt1	Gnrh1
Th	Chrm3	Gad2	Syt11	Igf2r	Nts
Penk	Gal	Sst	Slc18a2	Pdgfra	Vgf
Sst	Fcer1g	Oxtr	Gria2	Esr1	Dclk1
Tacr1	Igf1r	Syp	Gal	Grpr	Gpr165
Slc6a2	Fabp7	Lhx8	Fcer1g	Gad1	Grpr
Ntsr1	S100a10	Angpt1	Pnoc	Cd24a	Slc17a6
Slc32a1	Prlr	Mbp	Prlr	Penk	Npy
Snap25	Slc18a2	Syt1	Syp	Ntsr1	Ecel1
Mbp	Calcr	Fabp7	Slc17a6	Slc18a2	Snap25
Ddc	Ndrg4	Tac2	Ndrg4	Lepr	Lepr
Fabp7	Aif1	Hap1	Aif1	Sstr4	Gabbr1
Pdgfra	Syp	Th	Slco1a4	Gabrg2	Ptgs1
Gabrg2	Grpr	Slc32a1	Igf2r	Sst	Tac1
Slc17a6	Tacr1	Scg2	Sstr4	Snap25	Pdgfra
Sstr4	Ddc	Pmch	Fabp7	Scg2	Reln
Cck	Sst	Snap25	Hap1	Cck	Sstr4

### Sheet: markers_PVN217
	Cell markers for 7 clusters (217 genes)
	Astrocyte	EndoThelial	Neuron		Neuron-Avp		Astroependymal	Microglia	Oligodendrocyte
	Astrocyte	EndoThelial	Neuron1	Neuron2	Neuron-Avp1	Neuron-Avp2	Astroependymal	Microglia	Oligodendrocyte
	Fabp7	Kctd16	Nap1l5	Ly6h	Avp	Avp	Gria1	C1qa	Pdgfra
	Pgm2l1	Gpr165	Col1a1	Neto1	Ifit1	Ifit1	Plpp3	Laptm5
	Mgp	Bicc1	OXT	Prlr	Grpr	Grpr	Pomc
	Adarb2	Crhr2	Diaph3	Tmem132d	Calcr	Sstr4	Cartpt
	Slc6a13	Adgrl4	Car10	Ndrg4	Gpr165	Ntsr2	Thrb
	Igfbp2	Col1a1	Gad2	Satb2	Ucn3	Kif11	Hmgb2
	Oprl1	Nwd2	Airn	Pcdh11x	Unc13c	Calcr	Kdm6b
	Thbd	Syt11	Gad1	Ptch1	Hap1	Nfkbia	Slc4a4
	Nhsl1	Rfx4	Ugt8a	Cd24a	Pde1c	Gabrg2	Pgm2l1
	Osmr	Trpc3	Kdm6b	Fabp7	Ntsr1	Mpped1	Sirpa
	Myh11	Cartpt	Ndrg4	Slc18a2-1	Trhr	Ntsr1	Pmch
	Rgs6	Ptch1	Pcdh11x	Dclk1	OXT	Nts	Smc4
	Smc4	Mki67	Bicc1	Stmn2	Icam1	Galr1	Crh
	Nts	Slc32a1	Igf2r	Gpr165	Apold1	Igfbp2	Mef2c
	Airn	Cxcl1	Angpt1	Cfap299	Ptgs1	Mc4r	Tac1			Calb1
	Inpp5d	Ptgs2	Slc17a7	Grm3	Pnoc	Pde8b	Celf3
	Mc4r	Trabd2b	Dst	Mef2c	Gm3764	Ucn3	Adamtsl3
	Cxcl1	Dclk1	Junb	Scg2	Ptges	Bcl6b	Csf1
	Sidt1	Hap1	Kctd16	Lhx8	Adgrv1	Syt11	Fcer1g
	Vgf	Pde8b	Csf1r	Ephb1	Pgr	Igf2r	Glis3
	Slc17a6	Ccdc141	Thra	Grpr	Lepr	Mki67	Nhsl1
	Kif11	Snap25	Nrg1	Penk	Calb2	Mecom	Trh
	Ucn3	Enkur	C1qb	Pdyn	Glra2	Ptges	Ecel1
	Aif1	Egfl7	Esrry	Gria2	Adarb2	Pgr	Abcc9
	Oxtr	Gabbr1	Gabrg2	Tnr	Ugt8a	Hap1	Apold1
	Irf1	Igf2	Scg2	Glra2	Nts	Arhgef3	Aqp4
	Mecom	Sfxn5	Cd24a	Glra3	Mki67	Gpr165	Pde1c
	Mctp1	Prlr	Ptprb	Slc7a5	Scg2	Glra2	Bnc2
	Tac1	Oprd1	Gal	Aqp4	Junb	Ptprb	Col3a1
	Trpc3	Cfap299	Col3a1	Dpp10	Atp13a5	Satb2	Tnc
	Slc7a5	Pcdh11x	Nr4a1	Adgrl4	Sstr4	Glra3	Tnr
	Pde5a	Reln	Lhx6	Epn2	Col12a1	Megf11	Arhgef3
	Ebf1	Otp	Atp13a5	Thbd	Mpped1	Ccn3	Ptgs2
	Ntsr2	Oxr1	Lrfn5	Npy1r	Otp	Lhx6	Galr2
	Rasgef1b	Fxyd5	Gabrb3	Inpp5d	TLR2	Galr2	Inpp5d
	Gria2	Ptprb	Megf11	Cartpt	Adamtsl3	Irf1	Gabrg1
	Tmem132d	Galr2	Ecel1	Oprd1	Mctp1	Esr1	Npy1r
	Cxcl2	Rprm	Lhx9	Thra	Gabrg2	Reln	Sele
	Plpp3	Cd24a	Ntsr1	Celf3	Sgk1	Dpp10	Nfkbia
	Th	Slc4a4	Rprm	Bnc2	Slc18a2-1	Atp13a5	Igf2
	Tnc	Gal	Reln	Abcc9	Mc4r	Thbd	Megf11
	Slc4a4	Col12a1	Pnoc	Slc6a11	Nwd2	Aqp4	Cck
	Fcer1g	Col23a1	Top2a	Snap25	Irf1	Pcdh11x	Cxcl2
	Grm3	Abcc9	Adgrv1	Hmgb2	Rfx4	Rnf220	Stmn2
	Lgmn	Tac2	Cck	Rprm	Galr1	Slc7a1	Glra2
	Lhx9	Ecel1	Rnf220	Pde8b	Glra3	Nr4a1	Cdh20
	Ptprb	Calb2	Trh	Trh	Csf1r	Junb	Gria2
	Icam1	Mpped1	Slco1a4	Pde5a	Grm3	Lhx9	Csf1r
	Pdgfrb	Sstr4	Gabrg1	S100a10	Stmn2	Msra	Mecom
	Gria1	Gm3764	Lepr	Npy	Igfbp2	Rgs6	Slco1a4
